# Niche-aware metagenomic screening for enzyme methioninase illuminates its contribution to metabolic syntrophy

**DOI:** 10.1101/2024.05.03.592401

**Authors:** Erfan Khamespanah, Sedigheh Asad, Zeynab Vanak, Maliheh Mehrshad

## Abstract

The single step methioninase-mediated degradation of methionine (as a sulfur containing amino acid) is a reaction at the interface of carbon, nitrogen, sulfur, and methane metabolism in microbes. This enzyme is also a therapeutic target for its role in starving auxotrophic cancer cells. Applying our refined *in-silico* screening pipeline on 33,469 publicly available genome assemblies and 1878 MAGs/SAGs from brackish waters of the Caspian Sea and the Fennoscandian shield deep groundwater resulted in recovering 1845 methioninases. The majority of recovered methioninases belong to representatives of phyla Proteobacteria (50%), Firmicutes (29%), and Firmicutes_A (13%). Prevalence of methioninase among anaerobic microbes and in the anoxic deep groundwater together with the relevance of its products for energy conservation in anaerobic metabolism highlights such environments as desirable targets for screening novel methioninases and resolving its contribution to microbial metabolism and interactions. Among archaea, majority of detected methioninsaes are from representatives of *Methanosarcina* that are able to use methanethiol, the sulfur containing product from methionine degradation, as a precursor for methanogenesis. Branching just outside these archaeal methioninases in the phylogenetic tree we recovered 3 methioninases belonging to representatives of Patescibacteria reconstructed from deep groundwater metagenomes. We hypothesize that methioninase in Patescibacteria could contribute to their syntrophic interactions where their methanogenic partners/hosts benefit from the produced 2-oxobutyrate and methanethiol.
