## Supplementary Table S2 for "Niche-aware metagenomic screening for enzyme methioninase illuminates its contribution to metabolic syntrophy"

### Sheet: Blad1
MAG/SAGs stats
Cluster	MAG/SAG Id	GTDB Taxonomy	Completeness	Contamination	Genome size (bp)	Gene count	GC%	Type	Origin
CLUSTER_125	2756170447	d__Bacteria;p__Patescibacteria;c__Gracilibacteria;o__Peregrinibacterales;f__;g__;s__	59.9	1.65	1170713	1034	38.52	SAG	KA3385A
CLUSTER_125	3300021810	d__Bacteria;p__Patescibacteria;c__Gracilibacteria;o__Peregrinibacterales;f__;g__;s__	50.91	0	1011935	888	38.55	SAG	KA3385A
CLUSTER_125	OS_PC_MetaG.mb.61	d__Bacteria;p__Patescibacteria;c__Gracilibacteria;o__Peregrinibacterales;f__UBA12463;g__;s__	70.89	2.97	1456149	1487	38.22	MAG	KA3385A
Borehole and metagenome info
sampling location	Borehole	depth (mbsl)	pH	water residence time	DOC (mg/L)	δ18O	temperature	HCO− (mg/L)	NH+ (mg/L)	Fe2+ (mg/L)	HS- (mg/L)	SO42− (mg/L)	Cl− (mg/L)	salinity (ppt)	NO2−	NO3−	PO43−	cell number ( cell/ml)	cell size	filter pore size	DNA extraction method	accession	metagenome size Gbp	reads
Äspö HRL, Sweden	KA3385A	-448.35	7.5	thousands of years	1.3	-10.8	-	22	0.06	0.19	BDL	141	7489	13.5296	0.00024	0.001	0.06	35100 ± 1751	>0.1 µm	0.1 µm	Phenol-Chloroform extraction	Gb0149093	53.4487	176380809
Presence in different metagenomes from different boreholes
Cluster	MAG/SAG Id	GTDB Taxonomy	Olkiluoto	Aspo	origine	KR11_0.1_MetaG_1	KR11_Ju_1	KR11_N2_1	KR11_N3_1	KR11_S1_MetaG_1	KR11_S2_MetaG_1	KR11_S3_1	KR13_J_MetaG_1	KR13_Ju_1	KR13_N1_1	KR13_N2_1	KR13_S1_MetaG_1	KR13_S2_MetaG_1	KR13_S3_1	KR46_Ju_1	KR46_M_MetaG_1	KR46_S_MetaG_1	MMBG_1	MMBG_2	MMBR_1	MMBR_2	MML_A_1	MML_B_1	MMS_A_1	MMS_B_1	MMS_B_2	MM_PC_MetaG_1	MM_PW_MetaG_1	OSBG_1	OSBG_2	OSBR_1	OSBR_2	OSL_A_1	OSL_B_1	OSS_A_1	OSS_A_2	OSS_B_1	OS_PC_MetaG_1	OS_PW_MetaG_1	UML_A_1	UML_B_1	UMS_A_1	UMS_A_2	UMS_B_1
CLUSTER_125	2756170447	d__Bacteria;p__Patescibacteria;c__Gracilibacteria;o__Peregrinibacterales;f__;g__;s__	0	1	a	0	0	0	0	0	0	0	0	0	0	0	0	0	0	0	0	0	0	0	0	0	0	0	0	0	0	0	0	0	0	0	0	0	0	0	0	0	1	0	0	0	0	0	0
CLUSTER_125	3300021810	d__Bacteria;p__Patescibacteria;c__Gracilibacteria;o__Peregrinibacterales;f__;g__;s__	0	1	a	0	0	0	0	0	0	0	0	0	0	0	0	0	0	0	0	0	0	0	0	0	0	0	0	0	0	0	0	0	0	0	0	0	0	0	0	0	1	0	0	0	0	0	0
CLUSTER_125	OS_PC_MetaG.mb.61	d__Bacteria;p__Patescibacteria;c__Gracilibacteria;o__Peregrinibacterales;f__UBA12463;g__;s__	0	1	a	0	0	0	0	0	0	0	0	0	0	0	0	0	0	0	0	0	0	0	0	0	0	0	0	0	0	0	0	0	0	0	0	0	0	0	0	0	1	0	0	0	0	0	0
